# A replication study on key neurodevelopmental pathways affected by valproate treatment of neural precursor cells

**DOI:** 10.1101/2022.11.21.517445

**Authors:** Salil K. Sukumaran, M Srividya, Shruti Iyer, Anushka Banerjee, Meera Purushottam, Sanjeev Jain, Biju Viswanath, Reeteka Sud

## Abstract

Adults with bipolar disorder or epileptic seizures are commonly prescribed sodium valproate. *In utero* exposure to this drug is linked to a multitude of defects in normal brain development, from neural tube defects to autism spectrum disorders. During the course of brain development, neural precursor cells (NPCs) give rise to neurons and glia, and therefore to understand the valproate-induced defects, it is crucial to understand its effect on NPCs. Two NPC lines, both derived from healthy individuals, were used for all experiments. Cells were treated with 0.7mM valproate for one week. Fresh media (+/− drug) was replenished every alternate day. RNA was extracted on day 7 of drug treatment, and transcriptomics performed. All experiments were performed in biological replicates. Genes that showed >1-fold difference (with FDR adjusted q-value ≤ 0.05) were considered differentially expressed. We further investigated the interacting partners of the differentially expressed genes using PINOT, as well as cellular pathways using DAVID. Our primary endpoint of analysis were genes that were differentially expressed (DEGs) with valproate treatment in both the NPC lines used. We found 21 such genes that were common in the two lines. PINOT revealed 504 interacting partners of the DEGs. Functional annotation analysis showed significant enrichment of four signaling pathways - Wnt, Notch, Rho-GTPase and PI3K-AKT. While the role of Rho-GTPase is a novel finding, we have replicated previously reported findings on Wnt, Notch and PI3K-Akt pathways, which further strengthens their role in mediating neurodevelopmental anomalies.
