## Supplementary file 3 for "A replication study on key neurodevelopmental pathways affected by valproate treatment of neural precursor cells"

### Sheet: Sheet1
NameA	SwissA	EntrezA	NameB	SwissB	EntrezB	Method.Score	Method	Publication.Score	PMIDS	Final.Score
ABCA1	O95477	19	ABCA12	Q86UK0	26154	3	Imaging;CoIP;Proximity	1	pubmed:23931754	4
ABCA1	O95477	19	AOX1	Q06278	316	1	2Hyb	1	pubmed:12054535	2
ABCA1	O95477	19	APOA1	P02647	335	4	APMS;Xlink;CoIP;Imaging	3	pubmed:12084722;pubmed:22271762;pubmed:30458687	7
ABCA1	O95477	19	ARHGEF11	O15085	9826	1	Array	1	pubmed:16192269	2
ABCA1	O95477	19	ARHGEF12	Q9NZN5	23365	1	Array	1	pubmed:16192269	2
ABCA1	O95477	19	ATXN10	Q9UBB4	25814	1	2Hyb	1	pubmed:16498633	2
ABCA1	O95477	19	CD81	P60033	975	1	CoIP	1	pubmed:32900848	2
ABCA1	O95477	19	CDC42	P60953	998	1	CoIP	1	pubmed:16443932	2
ABCA1	O95477	19	COPS2	P61201	9318	1	CoIP	1	pubmed:19268428	2
ABCA1	O95477	19	COPS5	Q92905	10987	1	CoIP	1	pubmed:19268428	2
ABCA1	O95477	19	CSNK2A2	P19784	1459	1	Enzyme	1	pubmed:15218032	2
ABCA1	O95477	19	DISC1	Q9NRI5	27185	1	2Hyb	1	pubmed:31413325	2
ABCA1	O95477	19	DLG2	Q15700	1740	1	Array	1	pubmed:16192269	2
ABCA1	O95477	19	DLG3	Q92796	1741	1	Array	1	pubmed:16192269	2
ABCA1	O95477	19	DTNB	O60941	1838	1	CoIP	1	pubmed:16192269	2
ABCA1	O95477	19	EGFR	P00533	1956	1	CoIP	1	pubmed:28065597	2
ABCA1	O95477	19	EGR1	P18146	1958	1	CoIP	1	pubmed:19374776	2
ABCA1	O95477	19	ERBIN	Q96RT1	55914	1	Array	1	pubmed:15123239	2
ABCA1	O95477	19	FADD	Q13158	8772	2	2Hyb;APMS	1	pubmed:12235128	3
ABCA1	O95477	19	FLOT1	O75955	10211	2	CoIP;CoSed	1	pubmed:15469992	3
ABCA1	O95477	19	FUS	P35637	2521	1	CoIP	1	pubmed:25192599	2
ABCA1	O95477	19	HGS	O14964	9146	1	CoIP	1	pubmed:21520210	2
ABCA1	O95477	19	IKBKG	Q9Y6K9	8517	1	2Hyb	1	pubmed:21988832	2
ABCA1	O95477	19	IMMP1L	Q96LU5	196294	1	CoIP	1	pubmed:31617661	2
ABCA1	O95477	19	LIN7B	Q9HAP6	64130	1	Array	1	pubmed:16192269	2
ABCA1	O95477	19	LNX1	Q8TBB1	84708	1	Enzyme	1	pubmed:22889411	2
ABCA1	O95477	19	MPDZ	O75970	8777	1	Array	1	pubmed:16192269	2
ABCA1	O95477	19	NR1H2	P55055	7376	2	CoIP;Proximity	3	pubmed:20951680;pubmed:25838426;pubmed:23931754	5
ABCA1	O95477	19	PRPF8	Q6P2Q9	10594	1	2Hyb	1	pubmed:12054535	2
ABCA1	O95477	19	RELA	Q04206	5970	1	CoIP	1	pubmed:25331947	2
ABCA1	O95477	19	SDHB	P21912	6390	1	2Hyb	1	pubmed:12054535	2
ABCA1	O95477	19	SNTA1	Q13424	6640	2	CoIP;Array	1	pubmed:16192269	3
ABCA1	O95477	19	SNTB1	Q13884	6641	3	CoIP;Wblot;Array	1	pubmed:16192269	4
ABCA1	O95477	19	SNTB2	Q13425	6645	2	2Hyb;CoIP	2	pubmed:12054535;pubmed:16192269	4
ABCA1	O95477	19	SPTLC1	O15269	10558	1	CoIP	1	pubmed:18484747	2
ABCA1	O95477	19	STX12	Q86Y82	23673	3	CoIP;Imaging;CoSed	1	pubmed:15469992	4
ABCA1	O95477	19	TGM2	P21980	7052	1	2Hyb	1	pubmed:21988832	2
ABCA1	O95477	19	UGP2	Q16851	7360	1	2Hyb	1	pubmed:12054535	2
ABCA1	O95477	19	UTRN	P46939	7402	1	CoIP	1	pubmed:16192269	2
CELF5	Q8N6W0	60680	ATXN2	Q99700	6311	1	CoIP	1	pubmed:28514442	2
CELF5	Q8N6W0	60680	CASC3	O15234	22794	1	CoIP	1	pubmed:28514442	2
CELF5	Q8N6W0	60680	CELF3	Q5SZQ8	11189	1	CoIP	1	pubmed:28514442	2
CELF5	Q8N6W0	60680	CYSRT1	A8MQ03	375791	1	2Hyb	1	pubmed:32296183	2
CELF5	Q8N6W0	60680	DAZAP2	Q15038	9802	2	2Hyb;Complementation	1	pubmed:32296183	3
CELF5	Q8N6W0	60680	ELAVL2	Q12926	1993	1	CoIP	1	pubmed:28514442	2
CELF5	Q8N6W0	60680	ERI3	O43414	79033	1	CoIP	1	pubmed:28514442	2
CELF5	Q8N6W0	60680	IARS2	Q9NSE4	55699	1	CoIP	1	pubmed:28514442	2
CELF5	Q8N6W0	60680	KRTAP12-3	P60328	386683	1	2Hyb	1	pubmed:32296183	2
CELF5	Q8N6W0	60680	KRTAP1-3	Q8IUG1	81850	1	2Hyb	1	pubmed:32296183	2
CELF5	Q8N6W0	60680	KRTAP17-1	Q9BYP8	83902	1	2Hyb	1	pubmed:32296183	2
CELF5	Q8N6W0	60680	KRTAP19-5	Q3LI72	337972	1	2Hyb	1	pubmed:32296183	2
CELF5	Q8N6W0	60680	KRTAP26-1	Q6PEX3	388818	1	2Hyb	1	pubmed:32296183	2
CELF5	Q8N6W0	60680	KRTAP3-2	Q9BYR7	83897	1	2Hyb	1	pubmed:32296183	2
CELF5	Q8N6W0	60680	KRTAP3-3	Q9BYR6	85293	1	2Hyb	1	pubmed:32296183	2
CELF5	Q8N6W0	60680	KRTAP4-2	Q9BYR5	85291	1	2Hyb	1	pubmed:32296183	2
CELF5	Q8N6W0	60680	KRTAP6-1	Q3LI64	337966	1	2Hyb	1	pubmed:32296183	2
CELF5	Q8N6W0	60680	KRTAP6-2	Q3LI66	337967	1	2Hyb	1	pubmed:32296183	2
CELF5	Q8N6W0	60680	KRTAP7-1	Q8IUC3	337878	1	2Hyb	1	pubmed:32296183	2
CELF5	Q8N6W0	60680	KRTAP9-3	Q9BYQ3	83900	1	2Hyb	1	pubmed:32296183	2
CELF5	Q8N6W0	60680	KRTAP9-8	Q9BYQ0	83901	1	2Hyb	1	pubmed:32296183	2
CELF5	Q8N6W0	60680	NOTCH2NLC	P0DPK4	100996717	1	2Hyb	1	pubmed:32296183	2
CELF5	Q8N6W0	60680	PAIP1	Q9H074	10605	1	CoIP	1	pubmed:28514442	2
CELF5	Q8N6W0	60680	PAIP2B	Q9ULR5	400961	1	CoIP	1	pubmed:28514442	2
CELF5	Q8N6W0	60680	PRR13	Q9NZ81	54458	1	2Hyb	1	pubmed:32296183	2
CELF5	Q8N6W0	60680	PUM1	Q14671	9698	1	CoIP	1	pubmed:28514442	2
CELF5	Q8N6W0	60680	PUM2	Q8TB72	23369	1	CoIP	1	pubmed:28514442	2
CELF5	Q8N6W0	60680	RBM47	A0AV96	54502	1	2Hyb	1	pubmed:32296183	2
CELF5	Q8N6W0	60680	SMAP2	Q8WU79	64744	1	CoIP	1	pubmed:28514442	2
CELF5	Q8N6W0	60680	TNKS	O95271	8658	1	CoIP	1	pubmed:28514442	2
CELF5	Q8N6W0	60680	TNKS2	Q9H2K2	80351	1	CoIP	1	pubmed:28514442	2
CELF5	Q8N6W0	60680	VASN	Q6EMK4	114990	1	2Hyb	1	pubmed:32296183	2
CTNNA2	P26232	1496	CD27	P26842	939	1	CoIP	2	pubmed:26186194;pubmed:28514442	3
CTNNA2	P26232	1496	CDH1	P12830	999	1	Proximity	1	pubmed:25468996	2
CTNNA2	P26232	1496	CDH5	P33151	1003	1	CoIP	1	pubmed:28514442	2
CTNNA2	P26232	1496	CDH8	P55286	1006	1	CoIP	1	pubmed:28514442	2
CTNNA2	P26232	1496	CIR1	Q86X95	9541	1	CoIP	1	pubmed:28514442	2
CTNNA2	P26232	1496	CTNNBIP1	Q9NSA3	56998	1	CoIP	1	pubmed:28514442	2
CTNNA2	P26232	1496	DUSP22	Q9NRW4	56940	1	CoIP	1	pubmed:28514442	2
CTNNA2	P26232	1496	EGFR	P00533	1956	2	CoIP;APMS	1	pubmed:24189400	3
CTNNA2	P26232	1496	ESR1	P03372	2099	1	APMS	1	pubmed:31527615	2
CTNNA2	P26232	1496	ESR2	Q92731	2100	1	APMS	1	pubmed:25604459	2
CTNNA2	P26232	1496	FBXL5	Q9UKA1	26234	1	CoIP	1	pubmed:28514442	2
CTNNA2	P26232	1496	FBXW11	Q9UKB1	23291	1	CoIP	1	pubmed:25900982	2
CTNNA2	P26232	1496	GAN	Q9H2C0	8139	1	CoIP	1	pubmed:26460568	2
CTNNA2	P26232	1496	JUP	P14923	3728	1	CoIP	1	pubmed:7650039	2
CTNNA2	P26232	1496	MAB21L2	Q9Y586	10586	1	APMS	1	pubmed:30833792	2
CTNNA2	P26232	1496	MAP2K3	P46734	5606	1	CoIP	1	pubmed:31980649	2
CTNNA2	P26232	1496	MCM2	P49736	4171	1	CoIP	1	pubmed:25963833	2
CTNNA2	P26232	1496	NTRK1	P04629	4914	1	CoIP	1	pubmed:25921289	2
CTNNA2	P26232	1496	PAN2	Q504Q3	9924	1	CoIP	1	pubmed:23398456	2
CTNNA2	P26232	1496	PPP2R1A	P30153	5518	1	CoIP	1	pubmed:23443559	2
CTNNA2	P26232	1496	RHOA	P61586	387	1	CoIP	1	pubmed:31980649	2
CTNNA2	P26232	1496	SAPCD1	Q5SSQ6	401251	1	CoIP	2	pubmed:26186194;pubmed:28514442	3
CTNNA2	P26232	1496	SDHAF2	Q9NX18	54949	1	CoIP	1	pubmed:26496610	2
CTNNA2	P26232	1496	TCF7L2	Q9NQB0	6934	1	APMS	1	pubmed:30833792	2
CTNNA2	P26232	1496	UTP3	Q9NQZ2	57050	1	CoIP	1	pubmed:26186194	2
CTNNA2	P26232	1496	YAP1	P46937	10413	1	CoIP	1	pubmed:21376238	2
CTNNA2	P26232	1496	ZNF639	Q9UID6	51193	3	2Hyb;CoIP;Imaging	1	pubmed:16182284	4
DLK1	P80370	8788	ACVR2B	Q13705	93	1	CoIP	2	pubmed:26186194;pubmed:28514442	3
DLK1	P80370	8788	ADPGK	Q9BRR6	83440	1	CoIP	1	pubmed:26186194	2
DLK1	P80370	8788	ANKRD13C	Q8N6S4	81573	1	CoIP	2	pubmed:26186194;pubmed:28514442	3
DLK1	P80370	8788	ANKRD27	Q96NW4	84079	1	CoIP	2	pubmed:26186194;pubmed:28514442	3
DLK1	P80370	8788	ANO6	Q4KMQ2	196527	1	CoIP	2	pubmed:26186194;pubmed:28514442	3
DLK1	P80370	8788	ATP12A	P54707	479	1	CoIP	2	pubmed:26186194;pubmed:28514442	3
DLK1	P80370	8788	ATP13A1	Q9HD20	57130	1	CoIP	2	pubmed:26186194;pubmed:28514442	3
DLK1	P80370	8788	ATP1A3	P13637	478	1	CoIP	1	pubmed:26186194	2
DLK1	P80370	8788	ATP2B4	P23634	493	1	CoIP	2	pubmed:26186194;pubmed:28514442	3
DLK1	P80370	8788	BRI3BP	Q8WY22	140707	1	CoIP	2	pubmed:26186194;pubmed:28514442	3
DLK1	P80370	8788	C2CD5	Q86YS7	9847	1	CoIP	2	pubmed:26186194;pubmed:28514442	3
DLK1	P80370	8788	CABLES1	Q8TDN4	91768	1	CoIP	2	pubmed:26186194;pubmed:28514442	3
DLK1	P80370	8788	CABLES2	Q9BTV7	81928	1	CoIP	2	pubmed:26186194;pubmed:28514442	3
DLK1	P80370	8788	CEP78	Q5JTW2	84131	1	CoIP	1	pubmed:26186194	2
DLK1	P80370	8788	CSPG5	O95196	10675	1	CoIP	2	pubmed:26186194;pubmed:28514442	3
DLK1	P80370	8788	DCAKD	Q8WVC6	79877	1	CoIP	2	pubmed:26186194;pubmed:28514442	3
DLK1	P80370	8788	DENND6A	Q8IWF6	201627	1	CoIP	1	pubmed:26186194	2
DLK1	P80370	8788	DIP2A	Q14689	23181	1	CoIP	1	pubmed:26186194	2
DLK1	P80370	8788	DNAH14	Q0VDD8	127602	1	CoIP	2	pubmed:26186194;pubmed:28514442	3
DLK1	P80370	8788	EGFL7	Q9UHF1	51162	1	CoIP	2	pubmed:26186194;pubmed:28514442	3
DLK1	P80370	8788	EVA1B	Q9NVM1	55194	1	CoIP	1	pubmed:28514442	2
DLK1	P80370	8788	FAM234B	A2RU67	57613	1	CoIP	1	pubmed:26186194	2
DLK1	P80370	8788	FGFR1	P11362	2260	1	CoIP	1	pubmed:26186194	2
DLK1	P80370	8788	FIBP	O43427	9158	1	CoIP	2	pubmed:26186194;pubmed:28514442	3
DLK1	P80370	8788	FNDC3A	Q9Y2H6	22862	1	CoIP	2	pubmed:26186194;pubmed:28514442	3
DLK1	P80370	8788	GAS1	P54826	2619	1	2Hyb	1	pubmed:11846389	2
DLK1	P80370	8788	GOLGA2	Q08379	2801	1	CoIP	1	pubmed:26186194	2
DLK1	P80370	8788	GRN	P28799	2896	1	2Hyb	2	pubmed:11846389;pubmed:32814053	3
DLK1	P80370	8788	INTS7	Q9NVH2	25896	1	CoIP	1	pubmed:26186194	2
DLK1	P80370	8788	LAPTM4B	Q86VI4	55353	1	CoIP	2	pubmed:26186194;pubmed:28514442	3
DLK1	P80370	8788	LEMD2	Q8NC56	221496	1	CoIP	2	pubmed:26186194;pubmed:28514442	3
DLK1	P80370	8788	MAP2K7	O14733	5609	1	CoIP	2	pubmed:26186194;pubmed:28514442	3
DLK1	P80370	8788	MBLAC2	Q68D91	153364	1	CoIP	1	pubmed:26186194	2
DLK1	P80370	8788	MIS18BP1	Q6P0N0	55320	1	CoIP	1	pubmed:26186194	2
DLK1	P80370	8788	MYORG	Q6NSJ0	57462	1	CoIP	2	pubmed:26186194;pubmed:28514442	3
DLK1	P80370	8788	NCAPH2	Q6IBW4	29781	1	CoIP	1	pubmed:26186194	2
DLK1	P80370	8788	NCLN	Q969V3	56926	1	CoIP	2	pubmed:26186194;pubmed:28514442	3
DLK1	P80370	8788	NFRKB	Q6P4R8	4798	1	CoIP	2	pubmed:26186194;pubmed:28514442	3
DLK1	P80370	8788	NLRX1	Q86UT6	79671	1	CoIP	1	pubmed:26186194	2
DLK1	P80370	8788	NUP188	Q5SRE5	23511	1	CoIP	1	pubmed:26186194	2
DLK1	P80370	8788	OCLN	Q16625	100506658	1	CoIP	1	pubmed:26186194	2
DLK1	P80370	8788	ORC4	O43929	5000	1	CoIP	1	pubmed:28514442	2
DLK1	P80370	8788	OSTC	Q9NRP0	58505	1	CoIP	2	pubmed:26186194;pubmed:28514442	3
DLK1	P80370	8788	PCYOX1	Q9UHG3	51449	1	CoIP	2	pubmed:26186194;pubmed:28514442	3
DLK1	P80370	8788	PDS5A	Q29RF7	23244	1	CoIP	1	pubmed:26186194	2
DLK1	P80370	8788	POM121	Q96HA1	9883	1	CoIP	1	pubmed:26186194	2
DLK1	P80370	8788	PRAF2	O60831	11230	1	CoIP	2	pubmed:26186194;pubmed:28514442	3
DLK1	P80370	8788	PSEN2	P49810	5664	1	CoIP	1	pubmed:26186194	2
DLK1	P80370	8788	PTGES2	Q9H7Z7	80142	1	CoIP	2	pubmed:26186194;pubmed:28514442	3
DLK1	P80370	8788	PTRH2	Q9Y3E5	51651	1	CoIP	2	pubmed:26186194;pubmed:28514442	3
DLK1	P80370	8788	SCAMP1	O15126	9522	1	CoIP	2	pubmed:26186194;pubmed:28514442	3
DLK1	P80370	8788	SCAMP2	O15127	10066	1	CoIP	1	pubmed:26186194	2
DLK1	P80370	8788	SGPP1	Q9BX95	81537	1	CoIP	2	pubmed:26186194;pubmed:28514442	3
DLK1	P80370	8788	SLC16A2	P36021	6567	1	CoIP	1	pubmed:26186194	2
DLK1	P80370	8788	SLC19A2	O60779	10560	1	CoIP	2	pubmed:26186194;pubmed:28514442	3
DLK1	P80370	8788	SLC38A2	Q96QD8	54407	1	CoIP	1	pubmed:28514442	2
DLK1	P80370	8788	SMG8	Q8ND04	55181	1	CoIP	1	pubmed:26186194	2
DLK1	P80370	8788	SPRED1	Q7Z699	161742	1	2Hyb	1	pubmed:32814053	2
DLK1	P80370	8788	STEAP3	Q658P3	55240	1	CoIP	2	pubmed:26186194;pubmed:28514442	3
DLK1	P80370	8788	TBC1D15	Q8TC07	64786	1	CoIP	1	pubmed:26186194	2
DLK1	P80370	8788	TCAF2	A6NFQ2	285966	1	CoIP	2	pubmed:26186194;pubmed:28514442	3
DLK1	P80370	8788	TFRC	P02786	7037	1	CoIP	1	pubmed:26186194	2
DLK1	P80370	8788	TMEM214	Q6NUQ4	54867	1	CoIP	2	pubmed:26186194;pubmed:28514442	3
DLK1	P80370	8788	TMEM94	Q12767	9772	1	CoIP	2	pubmed:26186194;pubmed:28514442	3
DLK1	P80370	8788	TUBB8	Q3ZCM7	347688	1	CoIP	1	pubmed:26186194	2
DLK1	P80370	8788	UBE3B	Q7Z3V4	89910	1	CoIP	2	pubmed:26186194;pubmed:28514442	3
DLK1	P80370	8788	WDR44	Q5JSH3	54521	1	CoIP	1	pubmed:26186194	2
DLK1	P80370	8788	ZDHHC17	Q8IUH5	23390	1	2Hyb	1	pubmed:24705354	2
DLK1	P80370	8788	ZNF627	Q7L945	199692	1	CoIP	1	pubmed:28514442	2
DLK1	P80370	8788	ZNF696	Q9H7X3	79943	1	CoIP	1	pubmed:26186194	2
DLK1	P80370	8788	ZZEF1	O43149	23140	1	CoIP	2	pubmed:26186194;pubmed:28514442	3
FBLN2	P98095	2199	ACAN	P16112	176	1	APMS	1	pubmed:11038354	2
FBLN2	P98095	2199	ATN1	P54259	1822	1	2Hyb	1	pubmed:16713569	2
FBLN2	P98095	2199	BCAN	Q96GW7	63827	1	APMS	1	pubmed:11038354	2
FBLN2	P98095	2199	COL8A1	P27658	1295	1	2Hyb	1	pubmed:32296183	2
FBLN2	P98095	2199	ELN	P15502	2006	1	APMS	1	pubmed:10544250	2
FBLN2	P98095	2199	FBLN2	P98095	2199	1	APMS	1	pubmed:9214621	2
FBLN2	P98095	2199	FBN1	P35555	2200	1	APMS	1	pubmed:8702639	2
FBLN2	P98095	2199	FBXW5	Q969U6	54461	1	2Hyb	1	pubmed:32296183	2
FBLN2	P98095	2199	FN1	P02751	2335	1	APMS	1	pubmed:7500359	2
FBLN2	P98095	2199	HOXA1	P49639	3198	1	2Hyb	1	pubmed:21653829	2
FBLN2	P98095	2199	HSD3B7	Q9H2F3	80270	1	2Hyb	1	pubmed:32296183	2
FBLN2	P98095	2199	HSPG2	P98160	3339	1	APMS	2	pubmed:11493006;pubmed:7500359	3
FBLN2	P98095	2199	JOSD1	Q15040	9929	1	2Hyb	1	pubmed:32296183	2
FBLN2	P98095	2199	LAMA1	P25391	284217	1	APMS	2	pubmed:10934193;pubmed:9006922	3
FBLN2	P98095	2199	LAMA5	O15230	3911	2	APMS;CoIP	1	pubmed:9006922	3
FBLN2	P98095	2199	LCE3D	Q9BYE3	84648	1	2Hyb	1	pubmed:32296183	2
FBLN2	P98095	2199	NID1	P14543	4811	1	APMS	1	pubmed:7500359	2
FBLN2	P98095	2199	NUFIP2	Q7Z417	57532	1	2Hyb	1	pubmed:21653829	2
FBLN2	P98095	2199	OTX1	P32242	5013	1	2Hyb	1	pubmed:32296183	2
FBLN2	P98095	2199	PRELP	P51888	5549	1	APMS	1	pubmed:11847210	2
FBLN2	P98095	2199	TFAP2C	Q92754	7022	1	2Hyb	1	pubmed:24835590	2
FBLN2	P98095	2199	TNKS2	Q9H2K2	80351	1	2Hyb	1	pubmed:12080061	2
FBLN2	P98095	2199	VCAN	P13611	1462	1	APMS	1	pubmed:11038354	2
FBLN2	P98095	2199	ZNF408	Q9H9D4	79797	1	2Hyb	1	pubmed:15231747	2
FBLN2	P98095	2199	ZNF414	Q96IQ9	84330	1	2Hyb	1	pubmed:32296183	2
FBLN2	P98095	2199	ZYX	Q15942	7791	1	2Hyb	1	pubmed:11423549	2
GABRA2	P47869	2555	MDM2	Q00987	4193	1	Display	1	pubmed:20195357	2
GABRA2	P47869	2555	UBQLN1	Q9UMX0	29979	1	2Hyb	1	pubmed:11528422	2
HEPH	Q9BQS7	9843	FBXO6	Q9NRD1	26270	1	CoIP	1	pubmed:22268729	2
HEPH	Q9BQS7	9843	GLRX3	O76003	10539	1	2Hyb	1	pubmed:32296183	2
LHFPL3	Q86UP9	375612	PIGP	P57054	51227	1	2Hyb	1	pubmed:32296183	2
LHFPL3	Q86UP9	375612	RNF24	Q9Y225	11237	1	2Hyb	1	pubmed:32296183	2
LHFPL3	Q86UP9	375612	TNFSF14	O43557	8740	1	2Hyb	1	pubmed:32296183	2
PHF8	Q9UPP1	23133	ANAPC1	Q9H1A4	64682	1	CoIP	1	pubmed:23979597	2
PHF8	Q9UPP1	23133	ANAPC2	Q9UJX6	29882	1	CoIP	1	pubmed:23979597	2
PHF8	Q9UPP1	23133	ANAPC4	Q9UJX5	29945	1	CoIP	1	pubmed:23979597	2
PHF8	Q9UPP1	23133	ANAPC5	Q9UJX4	51433	1	CoIP	1	pubmed:23979597	2
PHF8	Q9UPP1	23133	ANAPC7	Q9UJX3	51434	1	CoIP	1	pubmed:23979597	2
PHF8	Q9UPP1	23133	APP	P05067	351	1	APMS	2	pubmed:21832049;pubmed:21244100	3
PHF8	Q9UPP1	23133	ARX	Q96QS3	170302	1	CoIP	1	pubmed:34356104	2
PHF8	Q9UPP1	23133	ASH2L	Q9UBL3	9070	1	CoIP	1	pubmed:20208542	2
PHF8	Q9UPP1	23133	BLM	P54132	641	1	CoIP	1	pubmed:27183383	2
PHF8	Q9UPP1	23133	BMI1	P35226	648	1	CoIP	1	pubmed:34316702	2
PHF8	Q9UPP1	23133	BRAT1	Q6PJG6	221927	1	CoIP	1	pubmed:26496610	2
PHF8	Q9UPP1	23133	CCNA2	P20248	890	1	CoIP	2	pubmed:26186194;pubmed:28514442	3
PHF8	Q9UPP1	23133	CCNE1	P24864	898	1	CoIP	1	pubmed:20622854	2
PHF8	Q9UPP1	23133	CDC14B	O60729	8555	1	Proximity	1	pubmed:27880917	2
PHF8	Q9UPP1	23133	CDC16	Q13042	8881	1	CoIP	1	pubmed:23979597	2
PHF8	Q9UPP1	23133	CDC20	Q12834	991	1	CoIP	1	pubmed:23979597	2
PHF8	Q9UPP1	23133	CDC23	Q9UJX2	8697	1	CoIP	1	pubmed:23979597	2
PHF8	Q9UPP1	23133	CDC25A	P30304	993	1	CoIP	1	pubmed:20622854	2
PHF8	Q9UPP1	23133	CDC26	Q8NHZ8	246184	1	CoIP	1	pubmed:23979597	2
PHF8	Q9UPP1	23133	CDC27	P30260	996	1	CoIP	1	pubmed:23979597	2
PHF8	Q9UPP1	23133	CENPB	P07199	1059	1	CoIP	1	pubmed:26496610	2
PHF8	Q9UPP1	23133	CGAS	Q8N884	115004	1	CoIP	1	pubmed:26496610	2
PHF8	Q9UPP1	23133	DNTTIP2	Q5QJE6	30836	1	CoIP	1	pubmed:26496610	2
PHF8	Q9UPP1	23133	E2F1	Q01094	1869	1	CoIP	1	pubmed:20622854	2
PHF8	Q9UPP1	23133	EIF6	P56537	3692	1	CoIP	1	pubmed:26496610	2
PHF8	Q9UPP1	23133	FZR1	Q9UM11	51343	1	CoIP	1	pubmed:23979597	2
PHF8	Q9UPP1	23133	H1-4	P10412	3008	1	Xlink	1	pubmed:30021884	2
PHF8	Q9UPP1	23133	H1-5	P16401	3009	1	Xlink	1	pubmed:30021884	2
PHF8	Q9UPP1	23133	H2BC21	Q16778	8349	1	CoIP	1	pubmed:26496610	2
PHF8	Q9UPP1	23133	H3-4	Q16695	8290	2	CoIP;APMS	2	pubmed:20953165;pubmed:21029866	4
PHF8	Q9UPP1	23133	H3-5	Q6NXT2	440093	1	CoIP	1	pubmed:26496610	2
PHF8	Q9UPP1	23133	HCFC1	P51610	3054	1	CoIP	1	pubmed:20622854	2
PHF8	Q9UPP1	23133	HMGN2	P05204	3151	1	Xlink	1	pubmed:30021884	2
PHF8	Q9UPP1	23133	HNRNPU	Q00839	3192	1	CoIP	1	pubmed:26496610	2
PHF8	Q9UPP1	23133	HSPA8	P11142	3312	1	CoIP	1	pubmed:27183383	2
PHF8	Q9UPP1	23133	INCENP	Q9NQS7	3619	1	CoIP	1	pubmed:26496610	2
PHF8	Q9UPP1	23133	LSM14B	Q9BX40	149986	1	CoIP	1	pubmed:26496610	2
PHF8	Q9UPP1	23133	MACROH2A1	O75367	9555	1	CoIP	1	pubmed:26496610	2
PHF8	Q9UPP1	23133	MAGEA10	P43363	4109	1	CoIP	2	pubmed:26186194;pubmed:28514442	3
PHF8	Q9UPP1	23133	MAML1	Q92585	9794	1	CoIP	1	pubmed:23022380	2
PHF8	Q9UPP1	23133	MRPS15	P82914	64960	1	CoIP	1	pubmed:26496610	2
PHF8	Q9UPP1	23133	MRPS27	Q92552	23107	1	CoIP	1	pubmed:26496610	2
PHF8	Q9UPP1	23133	MRPS35	P82673	60488	1	CoIP	1	pubmed:26496610	2
PHF8	Q9UPP1	23133	NIP7	Q9Y221	51388	1	CoIP	1	pubmed:26496610	2
PHF8	Q9UPP1	23133	NOL8	Q76FK4	55035	1	CoIP	1	pubmed:26496610	2
PHF8	Q9UPP1	23133	NOTCH1	P46531	4851	2	CoIP;APMS	1	pubmed:23022380	3
PHF8	Q9UPP1	23133	OGT	O15294	8473	1	CoIP	1	pubmed:27183383	2
PHF8	Q9UPP1	23133	PI4K2A	Q9BTU6	55361	1	CoIP	1	pubmed:26496610	2
PHF8	Q9UPP1	23133	PIH1D1	Q9NWS0	55011	1	CoIP	1	pubmed:24656813	2
PHF8	Q9UPP1	23133	PLEC	Q15149	5339	1	CoIP	1	pubmed:26496610	2
PHF8	Q9UPP1	23133	POLR2A	P24928	5430	2	CoIP;APMS	1	pubmed:20421419	3
PHF8	Q9UPP1	23133	POLR2C	P19387	5432	1	CoIP	1	pubmed:20421419	2
PHF8	Q9UPP1	23133	RARA	P10276	5914	2	Fluorescence;CoIP	2	pubmed:20548336;pubmed:23518351	4
PHF8	Q9UPP1	23133	RBL1	P28749	5933	1	CoIP	1	pubmed:20622854	2
PHF8	Q9UPP1	23133	RBPJ	Q06330	3516	1	CoIP	1	pubmed:23022380	2
PHF8	Q9UPP1	23133	RCC2	Q9P258	55920	1	CoIP	1	pubmed:26496610	2
PHF8	Q9UPP1	23133	RIF1	Q5UIP0	55183	1	CoIP	1	pubmed:26496610	2
PHF8	Q9UPP1	23133	RPAP1	Q9BWH6	26015	1	CoIP	1	pubmed:17643375	2
PHF8	Q9UPP1	23133	RPS3	P23396	6188	1	CoIP	1	pubmed:24852203	2
PHF8	Q9UPP1	23133	SETD1A	O15047	9739	1	CoIP	1	pubmed:20622854	2
PHF8	Q9UPP1	23133	SUMO2	P61956	6613	1	APMS	1	pubmed:19394292	2
PHF8	Q9UPP1	23133	TAF1	P21675	6872	1	CoIP	1	pubmed:20421419	2
PHF8	Q9UPP1	23133	THAP11	Q96EK4	57215	1	CoIP	1	pubmed:26496610	2
PHF8	Q9UPP1	23133	TRIM26	Q12899	7726	1	CoIP	1	pubmed:26496610	2
PHF8	Q9UPP1	23133	TRIP12	Q14669	9320	1	CoIP	1	pubmed:26496610	2
PHF8	Q9UPP1	23133	UPF3A	Q9H1J1	65110	1	CoIP	1	pubmed:26496610	2
PHF8	Q9UPP1	23133	USP7	Q93009	7874	3	CoIP;APMS;Enzyme	1	pubmed:27183383	4
PHF8	Q9UPP1	23133	WDR5	P61964	11091	2	CoIP;Imaging	1	pubmed:20208542	3
PHF8	Q9UPP1	23133	XPC	Q01831	7508	1	CoIP	1	pubmed:26496610	2
PHF8	Q9UPP1	23133	ZNF711	Q9Y462	7552	2	CoIP;2Hyb	2	pubmed:20346720;pubmed:34356104	4
PNCK	Q6P2M8	139728	EPHA4	P54764	2043	1	2Hyb	1	pubmed:31413325	2
PNCK	Q6P2M8	139728	PTPN11	Q06124	5781	1	2Hyb	1	pubmed:27229929	2
SEZ6L2	Q6UXD5	26470	ETV5	P41161	2119	1	2Hyb	1	pubmed:21988832	2
SEZ6L2	Q6UXD5	26470	FCN1	O00602	2219	1	CoIP	2	pubmed:26186194;pubmed:28514442	3
SEZ6L2	Q6UXD5	26470	FOXA1	P55317	3169	1	2Hyb	1	pubmed:21988832	2
SEZ6L2	Q6UXD5	26470	IL1R2	P27930	7850	1	CoIP	1	pubmed:28514442	2
SEZ6L2	Q6UXD5	26470	LGALS8	O00214	3964	1	CoIP	2	pubmed:26186194;pubmed:28514442	3
SEZ6L2	Q6UXD5	26470	NTRK1	P04629	4914	1	CoIP	1	pubmed:25921289	2
SEZ6L2	Q6UXD5	26470	OASL	Q15646	8638	1	2Hyb	1	pubmed:21988832	2
SEZ6L2	Q6UXD5	26470	SERPINA12	Q8IW75	145264	1	CoIP	1	pubmed:28514442	2
SEZ6L2	Q6UXD5	26470	TAFA4	Q96LR4	151647	1	CoIP	1	pubmed:28514442	2
SEZ6L2	Q6UXD5	26470	TK1	P04183	7083	1	2Hyb	1	pubmed:21988832	2
SEZ6L2	Q6UXD5	26470	UNG	P13051	7374	1	2Hyb	1	pubmed:21988832	2
SEZ6L	Q9BYH1	23544	APP	P05067	351	1	2Hyb	1	pubmed:26960425	2
SEZ6L	Q9BYH1	23544	GPRASP2	Q96D09	114928	1	2Hyb	1	pubmed:32296183	2
SEZ6L	Q9BYH1	23544	UBQLN1	Q9UMX0	29979	1	2Hyb	1	pubmed:32296183	2
SEZ6L	Q9BYH1	23544	UBQLN2	Q9UHD9	29978	1	2Hyb	1	pubmed:32296183	2
SLITRK3	O94933	22865	EGFR	P00533	1956	1	CoIP	1	pubmed:28065597	2
SLITRK3	O94933	22865	H1-2	P16403	3006	1	Xlink	1	pubmed:30021884	2
SLITRK3	O94933	22865	H2BC9	Q93079	8345	1	Xlink	1	pubmed:30021884	2
SLITRK3	O94933	22865	KDM5B	Q9UGL1	10765	1	CoIP	1	pubmed:19336002	2
SLITRK3	O94933	22865	TRIM54	Q9BYV2	57159	1	2Hyb	1	pubmed:31391242	2
SLITRK3	O94933	22865	WFS1	O76024	7466	1	2Hyb	1	pubmed:32814053	2
STC1	P52823	6781	EGR1	P18146	1958	1	CoIP	1	pubmed:19032775	2
STC1	P52823	6781	PAPPA	Q13219	5069	1	SPR	1	pubmed:26195635	2
STC1	P52823	6781	STC1	P52823	6781	2	PAGE;Chromatography	1	pubmed:26195635	3
STMN2	Q93045	11075	BMI1	P35226	648	1	CoIP	1	pubmed:34316702	2
STMN2	Q93045	11075	CCDC85A	Q96PX6	114800	1	2Hyb	1	pubmed:21900206	2
STMN2	Q93045	11075	CCHCR1	Q8TD31	54535	1	2Hyb	1	pubmed:32296183	2
STMN2	Q93045	11075	CEP70	Q8NHQ1	80321	1	2Hyb	1	pubmed:21900206	2
STMN2	Q93045	11075	CTNNA3	Q9UI47	29119	1	2Hyb	1	pubmed:32296183	2
STMN2	Q93045	11075	DHRS2	Q13268	10202	1	Xlink	1	pubmed:30021884	2
STMN2	Q93045	11075	EEF1A1	P68104	1915	1	2Hyb	1	pubmed:16169070	2
STMN2	Q93045	11075	ERBB2	P04626	2064	1	Complementation	1	pubmed:31980649	2
STMN2	Q93045	11075	FAM90A1	Q86YD7	55138	1	2Hyb	1	pubmed:32296183	2
STMN2	Q93045	11075	FANCC	Q00597	2176	1	2Hyb	2	pubmed:26466335;pubmed:24676280	3
STMN2	Q93045	11075	GCNT1	Q02742	2650	1	2Hyb	1	pubmed:23027862	2
STMN2	Q93045	11075	GPRASP1	Q5JY77	9737	1	2Hyb	1	pubmed:16169070	2
STMN2	Q93045	11075	GPRASP2	Q96D09	114928	1	2Hyb	1	pubmed:21900206	2
STMN2	Q93045	11075	MAPT	P10636	4137	1	CoIP	1	pubmed:26269332	2
STMN2	Q93045	11075	MBD3	O95983	53615	1	2Hyb	1	pubmed:32296183	2
STMN2	Q93045	11075	NGFR	P08138	4804	1	2Hyb	1	pubmed:21900206	2
STMN2	Q93045	11075	NTAQ1	Q96HA8	55093	1	2Hyb	1	pubmed:32296183	2
STMN2	Q93045	11075	OTUB1	Q96FW1	55611	1	CoIP	1	pubmed:26752685	2
STMN2	Q93045	11075	PSMB1	P20618	5689	1	2Hyb	1	pubmed:32296183	2
STMN2	Q93045	11075	RGS20	O76081	8601	1	APMS	1	pubmed:11882662	2
STMN2	Q93045	11075	RGS6	P49758	9628	2	2Hyb;CoIP	1	pubmed:12140291	3
STMN2	Q93045	11075	SESTD1	Q86VW0	91404	1	2Hyb	1	pubmed:32296183	2
STMN2	Q93045	11075	TEX11	Q8IYF3	56159	3	CoIP;2Hyb;APMS	3	pubmed:16189514;pubmed:25416956;pubmed:32296183	6
STMN2	Q93045	11075	TFCP2	Q12800	7024	1	2Hyb	1	pubmed:25416956	2
STMN2	Q93045	11075	TRPC5	Q9UL62	7224	1	CoIP	1	pubmed:12858178	2
STMN2	Q93045	11075	TXLNA	P40222	200081	1	2Hyb	2	pubmed:25416956;pubmed:31515488	3
STMN2	Q93045	11075	UBE2I	P63279	7329	1	Enzyme	1	pubmed:15561718	2
STMN2	Q93045	11075	VOPP1	Q96AW1	81552	1	2Hyb	1	pubmed:16169070	2
TP53I11	O14683	9537	ATXN1	P54253	6310	1	2Hyb	1	pubmed:23275563	2
TP53I11	O14683	9537	ESR1	P03372	2099	1	APMS	1	pubmed:31527615	2
TP53I11	O14683	9537	HRAS	P01112	3265	1	Proximity	1	pubmed:30194290	2
TP53I11	O14683	9537	KRAS	P01116	3845	1	Proximity	1	pubmed:30194290	2
TP53I11	O14683	9537	MANSC1	Q9H8J5	54682	1	CoIP	1	pubmed:28514442	2
TP53I11	O14683	9537	NRAS	P01111	4893	1	Proximity	1	pubmed:30194290	2
TP53I11	O14683	9537	TCTN2	Q96GX1	79867	1	Proximity	1	pubmed:26638075	2
TP53I11	O14683	9537	TCTN3	Q6NUS6	26123	1	Proximity	1	pubmed:26638075	2
TP53I11	O14683	9537	YIPF3	Q9GZM5	25844	1	CoIP	1	pubmed:28514442	2
TUBB4A	P04350	10382	AGO3	Q9H9G7	192669	1	CoIP	1	pubmed:19167051	2
TUBB4A	P04350	10382	ALKBH3	Q96Q83	221120	1	CoIP	1	pubmed:25944111	2
TUBB4A	P04350	10382	ANTXR1	Q9H6X2	84168	1	CoIP	1	pubmed:26186194	2
TUBB4A	P04350	10382	ARHGAP31	Q2M1Z3	57514	1	CoIP	1	pubmed:32203420	2
TUBB4A	P04350	10382	ARHGEF7	Q14155	8874	1	2Hyb	1	pubmed:16169070	2
TUBB4A	P04350	10382	ARRB2	P32121	409	1	CoIP	1	pubmed:17620599	2
TUBB4A	P04350	10382	ASB4	Q9Y574	51666	1	CoIP	1	pubmed:24337577	2
TUBB4A	P04350	10382	CAMKMT	Q7Z624	79823	1	CoIP	1	pubmed:23349634	2
TUBB4A	P04350	10382	CAMSAP3	Q9P1Y5	57662	1	2Hyb	1	pubmed:16169070	2
TUBB4A	P04350	10382	CCNJL	Q8IV13	79616	1	CoIP	1	pubmed:28514442	2
TUBB4A	P04350	10382	CD81	P60033	975	1	CoIP	1	pubmed:23463506	2
TUBB4A	P04350	10382	CDC42	P60953	998	1	CoIP	1	pubmed:31980649	2
TUBB4A	P04350	10382	CDK13	Q14004	8621	1	CoIP	1	pubmed:28514442	2
TUBB4A	P04350	10382	CEP250	Q9BV73	11190	1	CoIP	1	pubmed:23443559	2
TUBB4A	P04350	10382	CHUK	O15111	1147	1	APMS	1	pubmed:14743216	2
TUBB4A	P04350	10382	CLN8	Q9UBY8	2055	1	2Hyb	1	pubmed:23142642	2
TUBB4A	P04350	10382	CTBP1	Q13363	1487	1	CoIP	1	pubmed:31041561	2
TUBB4A	P04350	10382	CUL1	Q13616	8454	1	CoIP	1	pubmed:21145461	2
TUBB4A	P04350	10382	CUL3	Q13618	8452	1	CoIP	1	pubmed:21145461	2
TUBB4A	P04350	10382	CUL5	Q93034	8065	1	CoIP	1	pubmed:21145461	2
TUBB4A	P04350	10382	CYLD	Q9NQC7	1540	1	CoIP	1	pubmed:27591049	2
TUBB4A	P04350	10382	DDX39B	Q13838	7919	1	2Hyb	1	pubmed:16169070	2
TUBB4A	P04350	10382	DNAJA4	Q8WW22	55466	1	CoIP	1	pubmed:25036637	2
TUBB4A	P04350	10382	DYRK2	Q92630	8445	1	Proximity	1	pubmed:32707033	2
TUBB4A	P04350	10382	EEF1AKMT3	Q96AZ1	25895	1	CoIP	1	pubmed:23349634	2
TUBB4A	P04350	10382	EEF1G	P26641	1937	1	2Hyb	1	pubmed:16169070	2
TUBB4A	P04350	10382	EGFR	P00533	1956	1	CoIP	1	pubmed:23956138	2
TUBB4A	P04350	10382	ELK1	P19419	2002	1	CoIP	1	pubmed:31980649	2
TUBB4A	P04350	10382	ESR2	Q92731	2100	1	APMS	1	pubmed:25604459	2
TUBB4A	P04350	10382	ETFBKMT	Q8IXQ9	254013	1	CoIP	1	pubmed:23349634	2
TUBB4A	P04350	10382	FAM86B2	P0C5J1	653333	1	CoIP	1	pubmed:23349634	2
TUBB4A	P04350	10382	FAS	P25445	355	1	CoIP	2	pubmed:26186194;pubmed:28514442	3
TUBB4A	P04350	10382	FBXO25	Q8TCJ0	26260	1	CoIP	1	pubmed:20473970	2
TUBB4A	P04350	10382	FBXO6	Q9NRD1	26270	1	CoIP	1	pubmed:22268729	2
TUBB4A	P04350	10382	GABARAP	O95166	11337	1	2Hyb	1	pubmed:16169070	2
TUBB4A	P04350	10382	GAN	Q9H2C0	8139	1	CoIP	1	pubmed:26460568	2
TUBB4A	P04350	10382	GLMP	Q8WWB7	112770	1	CoIP	1	pubmed:28514442	2
TUBB4A	P04350	10382	HAX1	O00165	10456	1	CoIP	1	pubmed:20171186	2
TUBB4A	P04350	10382	HDAC6	Q9UBN7	10013	1	CoIP	1	pubmed:23703321	2
TUBB4A	P04350	10382	HEXD	Q8WVB3	284004	1	2Hyb	1	pubmed:16169070	2
TUBB4A	P04350	10382	ICAM1	P05362	3383	1	CoIP	1	pubmed:28514442	2
TUBB4A	P04350	10382	IGSF8	Q969P0	93185	1	CoIP	1	pubmed:23463506	2
TUBB4A	P04350	10382	IKBKB	O14920	3551	1	APMS	1	pubmed:14743216	2
TUBB4A	P04350	10382	IKBKE	Q14164	9641	1	APMS	1	pubmed:14743216	2
TUBB4A	P04350	10382	IKBKG	Q9Y6K9	8517	1	APMS	1	pubmed:14743216	2
TUBB4A	P04350	10382	IL12RB1	P42701	3594	1	CoIP	2	pubmed:26186194;pubmed:28514442	3
TUBB4A	P04350	10382	IL7R	P16871	3575	1	CoIP	1	pubmed:20167604	2
TUBB4A	P04350	10382	ILK	Q13418	3611	1	CoIP	1	pubmed:25852190	2
TUBB4A	P04350	10382	INSM1	Q01101	3642	1	2Hyb	1	pubmed:16169070	2
TUBB4A	P04350	10382	IRS4	O14654	8471	1	CoIP	1	pubmed:25036637	2
TUBB4A	P04350	10382	ISLR	O14498	3671	1	CoIP	2	pubmed:26186194;pubmed:28514442	3
TUBB4A	P04350	10382	JUN	P05412	3725	1	CoIP	1	pubmed:25609649	2
TUBB4A	P04350	10382	KATNA1	O75449	11104	1	APMS	1	pubmed:26929214	2
TUBB4A	P04350	10382	KATNAL1	Q9BW62	84056	1	APMS	1	pubmed:26929214	2
TUBB4A	P04350	10382	KATNAL2	Q8IYT4	83473	1	APMS	1	pubmed:26929214	2
TUBB4A	P04350	10382	KATNB1	Q9BVA0	10300	1	APMS	1	pubmed:26929214	2
TUBB4A	P04350	10382	KATNBL1	Q9H079	79768	1	APMS	1	pubmed:26929214	2
TUBB4A	P04350	10382	KATNIP	O60303	23247	1	APMS	1	pubmed:26714646	2
TUBB4A	P04350	10382	KHDRBS1	Q07666	10657	1	2Hyb	1	pubmed:16169070	2
TUBB4A	P04350	10382	KLK5	Q9Y337	25818	1	CoIP	1	pubmed:26186194	2
TUBB4A	P04350	10382	LAPTM4A	Q15012	9741	1	2Hyb	1	pubmed:16169070	2
TUBB4A	P04350	10382	LIG1	P18858	3978	1	2Hyb	1	pubmed:16169070	2
TUBB4A	P04350	10382	LRP1	Q07954	4035	1	CoIP	1	pubmed:28514442	2
TUBB4A	P04350	10382	LRRK2	Q5S007	120892	3	CoIP;2Hyb;APMS	2	pubmed:31046837;pubmed:24275654	5
TUBB4A	P04350	10382	LYN	P07948	4067	1	CoIP	1	pubmed:23503679	2
TUBB4A	P04350	10382	MAP3K1	Q13233	4214	1	APMS	1	pubmed:14743216	2
TUBB4A	P04350	10382	MAP3K14	Q99558	9020	1	APMS	1	pubmed:14743216	2
TUBB4A	P04350	10382	MAP3K3	Q99759	4215	1	APMS	1	pubmed:14743216	2
TUBB4A	P04350	10382	MAP3K7	O43318	6885	1	APMS	1	pubmed:14743216	2
TUBB4A	P04350	10382	MAP3K8	P41279	1326	1	APMS	1	pubmed:14743216	2
TUBB4A	P04350	10382	MAPK7	Q13164	5598	1	CoIP	1	pubmed:31980649	2
TUBB4A	P04350	10382	MAPT	P10636	4137	1	CoIP	1	pubmed:26269332	2
TUBB4A	P04350	10382	MAX	P61244	4149	1	Display	1	pubmed:20195357	2
TUBB4A	P04350	10382	MCM2	P49736	4171	1	CoIP	1	pubmed:25963833	2
TUBB4A	P04350	10382	MCM5	P33992	4174	1	CoIP	1	pubmed:25963833	2
TUBB4A	P04350	10382	METTL22	Q9BUU2	79091	1	CoIP	1	pubmed:23349634	2
TUBB4A	P04350	10382	METTL23	Q86XA0	124512	1	CoIP	1	pubmed:23349634	2
TUBB4A	P04350	10382	METTL3	Q86U44	56339	1	CoIP	1	pubmed:29507755	2
TUBB4A	P04350	10382	MLF2	Q15773	8079	1	LUM	1	pubmed:25036637	2
TUBB4A	P04350	10382	MRPL28	Q13084	10573	1	2Hyb	1	pubmed:16169070	2
TUBB4A	P04350	10382	NBEAL2	Q6ZNJ1	23218	1	APMS	1	pubmed:29187380	2
TUBB4A	P04350	10382	NEK4	P51957	6787	1	CoIP	1	pubmed:25798074	2
TUBB4A	P04350	10382	NEURL4	Q96JN8	84461	1	CoIP	1	pubmed:29426014	2
TUBB4A	P04350	10382	NF2	P35240	4771	1	CoIP	1	pubmed:26549023	2
TUBB4A	P04350	10382	NFKB1	P19838	4790	1	APMS	1	pubmed:25609649	2
TUBB4A	P04350	10382	NFKB2	Q00653	4791	1	APMS	1	pubmed:14743216	2
TUBB4A	P04350	10382	NFKBIA	P25963	4792	1	APMS	1	pubmed:14743216	2
TUBB4A	P04350	10382	NFKBIE	O00221	4794	1	APMS	1	pubmed:14743216	2
TUBB4A	P04350	10382	NR4A1	P22736	3164	2	APMS;Display	1	pubmed:20195357	3
TUBB4A	P04350	10382	OTUB1	Q96FW1	55611	1	CoIP	1	pubmed:26752685	2
TUBB4A	P04350	10382	PEX14	O75381	5195	1	APMS	1	pubmed:21525035	2
TUBB4A	P04350	10382	PHIP	Q8WWQ0	55023	1	2Hyb	1	pubmed:16169070	2
TUBB4A	P04350	10382	POU5F1	Q01860	5460	1	CoIP	2	pubmed:21151833;pubmed:26687479	3
TUBB4A	P04350	10382	PPEF1	O14829	5475	1	APMS	1	pubmed:28330616	2
TUBB4A	P04350	10382	PPM1D	O15297	8493	1	APMS	1	pubmed:28330616	2
TUBB4A	P04350	10382	PSMD2	Q13200	5708	1	LUM	1	pubmed:25036637	2
TUBB4A	P04350	10382	PTPN23	Q9H3S7	25930	1	APMS	1	pubmed:28330616	2
TUBB4A	P04350	10382	RAF1	P04049	5894	1	CoIP	1	pubmed:31980649	2
TUBB4A	P04350	10382	REL	Q04864	5966	1	APMS	1	pubmed:14743216	2
TUBB4A	P04350	10382	RELA	Q04206	5970	1	APMS	1	pubmed:14743216	2
TUBB4A	P04350	10382	RELB	Q01201	5971	1	APMS	1	pubmed:14743216	2
TUBB4A	P04350	10382	RILPL2	Q969X0	196383	1	2Hyb	1	pubmed:16169070	2
TUBB4A	P04350	10382	RIPK1	Q13546	8737	1	APMS	1	pubmed:14743216	2
TUBB4A	P04350	10382	RIPK2	O43353	8767	1	APMS	1	pubmed:14743216	2
TUBB4A	P04350	10382	RIPK3	Q9Y572	11035	1	APMS	1	pubmed:14743216	2
TUBB4A	P04350	10382	RIPK4	P57078	54101	1	CoIP	1	pubmed:26972000	2
TUBB4A	P04350	10382	ROBO1	Q9Y6N7	6091	1	2Hyb	1	pubmed:16169070	2
TUBB4A	P04350	10382	RPGR	Q92834	6103	1	Proximity	1	pubmed:26638075	2
TUBB4A	P04350	10382	SEL1L3	Q68CR1	23231	1	2Hyb	1	pubmed:16169070	2
TUBB4A	P04350	10382	SELENOF	O60613	9403	1	2Hyb	1	pubmed:29410696	2
TUBB4A	P04350	10382	SIRT7	Q9NRC8	51547	1	CoIP	1	pubmed:22586326	2
TUBB4A	P04350	10382	SLC16A11	Q8NCK7	162515	1	CoIP	1	pubmed:28666119	2
TUBB4A	P04350	10382	SNW1	Q13573	22938	1	CoIP	1	pubmed:12840015	2
TUBB4A	P04350	10382	SOCS1	O15524	8651	1	CoIP	1	pubmed:31980649	2
TUBB4A	P04350	10382	SP1	P08047	6667	1	CoIP	1	pubmed:22266860	2
TUBB4A	P04350	10382	SPTSSA	Q969W0	171546	1	2Hyb	1	pubmed:16169070	2
TUBB4A	P04350	10382	STK11	Q15831	6794	1	2Hyb	1	pubmed:25640309	2
TUBB4A	P04350	10382	TAB1	Q15750	10454	1	APMS	1	pubmed:14743216	2
TUBB4A	P04350	10382	TAB2	Q9NYJ8	23118	1	APMS	1	pubmed:14743216	2
TUBB4A	P04350	10382	TBK1	Q9UHD2	29110	1	APMS	1	pubmed:14743216	2
TUBB4A	P04350	10382	TF	P02787	7018	1	2Hyb	1	pubmed:16169070	2
TUBB4A	P04350	10382	TINF2	Q9BSI4	26277	1	CoIP	1	pubmed:26496610	2
TUBB4A	P04350	10382	TJP1	Q07157	7082	2	CoIP;APMS	1	pubmed:16944923	3
TUBB4A	P04350	10382	TNFAIP1	Q13829	7126	1	CoIP	1	pubmed:23912453	2
TUBB4A	P04350	10382	TNFRSF1A	P19438	7132	1	APMS	1	pubmed:14743216	2
TUBB4A	P04350	10382	TNFRSF1B	P20333	7133	1	APMS	1	pubmed:14743216	2
TUBB4A	P04350	10382	TPSB2	P20231	64499	1	CoIP	1	pubmed:28514442	2
TUBB4A	P04350	10382	TRADD	Q15628	8717	1	APMS	1	pubmed:14743216	2
TUBB4A	P04350	10382	TRAF1	Q13077	7185	1	APMS	1	pubmed:14743216	2
TUBB4A	P04350	10382	TRAF2	Q12933	7186	1	APMS	1	pubmed:14743216	2
TUBB4A	P04350	10382	TRAF6	Q9Y4K3	7189	1	APMS	1	pubmed:14743216	2
TUBB4A	P04350	10382	TSPYL6	Q8N831	388951	1	CoIP	1	pubmed:28514442	2
TUBB4A	P04350	10382	TUBB	P07437	203068	1	CoIP	1	pubmed:28514442	2
TUBB4A	P04350	10382	TUBGCP2	Q9BSJ2	10844	1	CoIP	1	pubmed:23443559	2
TUBB4A	P04350	10382	UBL4A	P11441	8266	1	CoIP	1	pubmed:23246001	2
TUBB4A	P04350	10382	UNC93B1	Q9H1C4	81622	1	APMS	1	pubmed:30833792	2
TUBB4A	P04350	10382	XPO1	O14980	7514	1	CoIP	1	pubmed:26673895	2
ZNF707	Q96C28	286075	C1QBP	Q07021	708	1	CoIP	2	pubmed:26186194;pubmed:28514442	3
ZNF707	Q96C28	286075	CCNDBP1	O95273	23582	1	2Hyb	3	pubmed:25416956;pubmed:31515488;pubmed:32296183	4
ZNF707	Q96C28	286075	CENPB	P07199	1059	1	CoIP	2	pubmed:26186194;pubmed:28514442	3
ZNF707	Q96C28	286075	CHD8	Q9HCK8	57680	1	CoIP	1	pubmed:26496610	2
ZNF707	Q96C28	286075	CSNK2A1	P68400	1457	1	CoIP	2	pubmed:26186194;pubmed:28514442	3
ZNF707	Q96C28	286075	DAP3	P51398	7818	1	CoIP	2	pubmed:26186194;pubmed:28514442	3
ZNF707	Q96C28	286075	DCAF1	Q9Y4B6	9730	1	CoIP	1	pubmed:26186194	2
ZNF707	Q96C28	286075	DHX57	Q6P158	90957	1	CoIP	1	pubmed:26186194	2
ZNF707	Q96C28	286075	H2AC21	Q8IUE6	317772	1	CoIP	1	pubmed:26186194	2
ZNF707	Q96C28	286075	HOXA5	P20719	3202	1	CoIP	1	pubmed:26186194	2
ZNF707	Q96C28	286075	KRTAP10-5	P60370	386680	1	2Hyb	1	pubmed:25416956	2
ZNF707	Q96C28	286075	KRTAP10-7	P60409	386675	1	2Hyb	1	pubmed:25416956	2
ZNF707	Q96C28	286075	LLGL2	Q6P1M3	3993	1	CoIP	1	pubmed:26496610	2
ZNF707	Q96C28	286075	LTBP4	Q8N2S1	8425	1	CoIP	2	pubmed:26186194;pubmed:28514442	3
ZNF707	Q96C28	286075	MDFI	Q99750	4188	1	2Hyb	3	pubmed:16189514;pubmed:19447967;pubmed:32296183	4
ZNF707	Q96C28	286075	MRPS10	P82664	55173	1	CoIP	2	pubmed:26186194;pubmed:28514442	3
ZNF707	Q96C28	286075	MRPS11	P82912	64963	1	CoIP	1	pubmed:26186194	2
ZNF707	Q96C28	286075	MRPS18C	Q9Y3D5	51023	1	CoIP	2	pubmed:26186194;pubmed:28514442	3
ZNF707	Q96C28	286075	MRPS2	Q9Y399	51116	1	CoIP	1	pubmed:26186194	2
ZNF707	Q96C28	286075	MRPS22	P82650	56945	1	CoIP	1	pubmed:26186194	2
ZNF707	Q96C28	286075	MRPS23	Q9Y3D9	51649	1	CoIP	1	pubmed:26186194	2
ZNF707	Q96C28	286075	MRPS24	Q96EL2	64951	1	CoIP	1	pubmed:26186194	2
ZNF707	Q96C28	286075	MRPS25	P82663	64432	1	CoIP	1	pubmed:26186194	2
ZNF707	Q96C28	286075	MRPS26	Q9BYN8	64949	1	CoIP	2	pubmed:26186194;pubmed:28514442	3
ZNF707	Q96C28	286075	MRPS27	Q92552	23107	1	CoIP	1	pubmed:26186194	2
ZNF707	Q96C28	286075	MRPS31	Q92665	10240	1	CoIP	2	pubmed:26186194;pubmed:28514442	3
ZNF707	Q96C28	286075	MRPS33	Q9Y291	51650	1	CoIP	1	pubmed:26186194	2
ZNF707	Q96C28	286075	MRPS34	P82930	65993	1	CoIP	1	pubmed:26186194	2
ZNF707	Q96C28	286075	MRPS35	P82673	60488	1	CoIP	1	pubmed:28514442	2
ZNF707	Q96C28	286075	MRPS5	P82675	64969	1	CoIP	1	pubmed:26186194	2
ZNF707	Q96C28	286075	MRPS7	Q9Y2R9	51081	1	CoIP	2	pubmed:26186194;pubmed:28514442	3
ZNF707	Q96C28	286075	MRPS9	P82933	64965	1	CoIP	2	pubmed:26186194;pubmed:28514442	3
ZNF707	Q96C28	286075	NDEL1	Q9GZM8	81565	1	2Hyb	1	pubmed:32296183	2
ZNF707	Q96C28	286075	NKTR	P30414	4820	1	CoIP	2	pubmed:26186194;pubmed:28514442	3
ZNF707	Q96C28	286075	NRDC	O43847	4898	1	CoIP	2	pubmed:26186194;pubmed:28514442	3
ZNF707	Q96C28	286075	PRKAR2B	P31323	5577	1	CoIP	2	pubmed:26186194;pubmed:28514442	3
ZNF707	Q96C28	286075	PTCD3	Q96EY7	55037	1	CoIP	2	pubmed:26186194;pubmed:28514442	3
ZNF707	Q96C28	286075	RALBP1	Q15311	10928	1	2Hyb	2	pubmed:25416956;pubmed:32296183	3
ZNF707	Q96C28	286075	RBAK	Q9NYW8	57786	1	CoIP	2	pubmed:26186194;pubmed:28514442	3
ZNF707	Q96C28	286075	RPL10A	P62906	4736	1	CoIP	2	pubmed:26186194;pubmed:28514442	3
ZNF707	Q96C28	286075	RPL15	P61313	6138	1	CoIP	1	pubmed:26186194	2
ZNF707	Q96C28	286075	RPL5	P46777	6125	1	CoIP	2	pubmed:26186194;pubmed:28514442	3
ZNF707	Q96C28	286075	SIRT1	Q96EB6	23411	1	CoIP	1	pubmed:28514442	2
ZNF707	Q96C28	286075	STX1A	Q16623	6804	1	2Hyb	1	pubmed:32296183	2
ZNF707	Q96C28	286075	TRIM26	Q12899	7726	1	CoIP	2	pubmed:26186194;pubmed:28514442	3
ZNF707	Q96C28	286075	TRIM28	Q13263	10155	1	CoIP	2	pubmed:26186194;pubmed:28514442	3
ZNF707	Q96C28	286075	TRIM39	Q9HCM9	56658	1	CoIP	2	pubmed:26186194;pubmed:28514442	3
ZNF707	Q96C28	286075	UBE2O	Q9C0C9	63893	1	CoIP	2	pubmed:26186194;pubmed:28514442	3
ZNF707	Q96C28	286075	USP34	Q70CQ2	9736	1	CoIP	2	pubmed:26186194;pubmed:28514442	3
ZNF707	Q96C28	286075	ZMYM6	O95789	9204	1	CoIP	2	pubmed:26186194;pubmed:28514442	3
ZNF707	Q96C28	286075	ZNF273	Q14593	10793	1	CoIP	2	pubmed:26186194;pubmed:28514442	3
ZNF707	Q96C28	286075	ZNF316	A6NFI3	100131017	1	CoIP	2	pubmed:26186194;pubmed:28514442	3
ZNF707	Q96C28	286075	ZNF324	O75467	25799	1	CoIP	2	pubmed:26186194;pubmed:28514442	3
ZNF707	Q96C28	286075	ZNF445	P59923	353274	1	CoIP	2	pubmed:26186194;pubmed:28514442	3
ZNF707	Q96C28	286075	ZNF579	Q8NAF0	163033	1	CoIP	2	pubmed:26186194;pubmed:28514442	3
ZNF707	Q96C28	286075	ZNF689	Q96CS4	115509	1	CoIP	2	pubmed:26186194;pubmed:28514442	3
ZNF707	Q96C28	286075	ZNF696	Q9H7X3	79943	1	CoIP	1	pubmed:26186194	2
ZNF707	Q96C28	286075	ZNF747	Q9BV97	65988	1	CoIP	2	pubmed:26186194;pubmed:28514442	3
ZNF707	Q96C28	286075	ZNF783	Q6ZMS7	100289678	1	CoIP	1	pubmed:26186194	2
ZNF707	Q96C28	286075	ZNF92	Q03936	168374	1	CoIP	2	pubmed:26186194;pubmed:28514442	3
